# Atom Identifiers Generated by a Graph Coloring Method Enable Compound Harmonization Across Metabolic Databases

**DOI:** 10.1101/2020.06.19.161877

**Authors:** Huan Jin, Joshua M. Mitchell, Hunter N.B. Moseley

## Abstract

Metabolic flux analysis requires both a reliable metabolic model and metabolic profiles in characterizing metabolic reprogramming. Advances in analytic methodologies enable production of high-quality metabolomics datasets capturing isotopic flux. However, useful metabolic models can be difficult to derive due to the lack of relatively complete atom-resolved metabolic networks for a variety of organisms, including human. Here, we developed a graph coloring method that creates unique identifiers for each atom in a compound facilitating construction of an atom-resolved metabolic network. What is more, this method is guaranteed to generate the same identifier for symmetric atoms, enabling automatic identification of possible additional mappings caused by molecular symmetry. Furthermore, a compound coloring identifier derived from the corresponding atom coloring identifiers can be used for compound harmonization across various metabolic network databases, which is an essential first step in network integration. With the compound coloring identifiers, 8865 correspondences between KEGG and MetaCyc compounds are detected, with 5451 of them confirmed by other identifiers provided by the two databases. In addition, we found that the Enzyme Commission numbers (EC) of reactions can be used to validate possible correspondence pairs, with 1848 unconfirmed pairs validated by commonality in reaction ECs. Moreover, we were able to detect various issues and errors with compound representation in KEGG and MetaCyc databases by compound coloring identifiers, demonstrating the usefulness of this methodology for database curation.
