## Supplementary material for "Atom Identifiers Generated by a Graph Coloring Method Enable Compound Harmonization Across Metabolic Databases": Inconsistency between KEGG and MetaCyc

### Sheet: mismatches
MetaCyc	KEGG	explanations
CPD-7388	C00985	inconsistent representation	KEGG contains R group
CPD-19437	C12187	inconsistent representation	MetaCyc does not match KEGG and ChEBI
CPD-11464	C15898	inconsistent representation	MetaCyc does not match KEGG and ChEBI
1-HYDROXY-2-BETA-D-GLUCOSYLOXY-910-AN	C04719	inconsistent representation	MetaCyc does not match KEGG and ChEBI
CPD-11463	C15892	inconsistent representation	KEGG does not match MetaCyc and ChEBI
CPD-15003	C08727	metal ion	KEGG contains Cl-
CPD-15052	C08726	metal ion	KEGG contains Cl-
CPD-19256	C06973	tautomer
CPD-1127	C02333	inconsistent representation	MetaCyc does not match KEGG and ChEBI
D-ALLOSE-6-PHOSPHATE	C02962	linear and circular representation
CPD-15952	C14592	inconsistent representation	charge
D-TAGATURONATE	C00558	linear and circular representation
CPD-307	C04210	inconsistent representation	MetaCyc does not match KEGG and ChEBI
NITROUS-OXIDE	C00887	inconsistent representation	charge
Elemental-Sulfur	C00087	inconsistent representation	molfile
PSICOSE	C06468	linear and circular representation
CPD-15633	C00333	linear and circular representation
CPD-13365	C01776	inconsistent representation	MetaCyc does not match KEGG and ChEBI
CPD-15970	C01094	linear and circular representation
INDOL-YLACETYL-MYO-INOSITOL-ARABINOSIDE	C04611	inconsistent representation	MetaCyc does not match KEGG and ChEBI
CPD0-1115	C06441	linear and circular representation
CPD-15377	C00181	linear and circular representation
NH4CL	C12538	No molfile	MetaCyc
NA2SO4	C13199	No molfile	MetaCyc
CPD-21936	C12177	inconsistent representation	MetaCyc does not match KEGG and ChEBI
D-XYLULOSE	C00310	linear and circular representation
CUSO4	C18713	No molfile	MetaCyc
CPD0-2412	C13558	No molfile	MetaCyc
CPD0-1355	C15233	No molfile	MetaCyc
OXOPENTENOATE	C00596	tautomer
CPD-15923	C03372	inconsistent representation	KEGG contains R group
ALTROSE	C06464	linear and circular representation
NH4OH	C01358	No molfile	MetaCyc
CPD0-2433	C13197	No molfile	MetaCyc
NACL	C13563	No molfile	MetaCyc
CPD-21250	C02024	linear and circular representation
CPD0-1367	C00828	inconsistent representation	KEGG contains repeated group
MGCL2	C07755	No molfile	MetaCyc
CPD0-1589	C08130	No molfile	MetaCyc
CPD0-2391	C13192	No molfile	MetaCyc
CPD-9305	C08389	inconsistent representation	charge
HYALURONATE	C00518	inconsistent representation	KEGG contains repeated group
CPD-22141	C08440	inconsistent representation	KEGG does not match MetaCyc and ChEBI
CPD-17761	C02061	inconsistent representation	KEGG contains repeated group
CPD-15868	C01508	linear and circular representation
L-XYLULOSE	C00312	linear and circular representation
PHOSPHATE-GROUP	C00009	No molfile	MetaCyc
ERYTHROSE	C01796	linear and circular representation
THREOSE	C06463	linear and circular representation
L-RIBULOSE	C00508	linear and circular representation
CTAB	C11275	No molfile	MetaCyc
CPD-15756	C06466	linear and circular representation
GLUTATHIONYLSPERMIDINE	C05730	inconsistent representation	MetaCyc does not match KEGG and ChEBI
CPD-9231	C06665	tautomer
CPD-3762	C04051	aromatic detection failure	aromatic substructure in MetaCyc is not valid
CPD-16462	C11612	inconsistent representation	KEGG contains R group
CPD-7631	C10209	inconsistent representation	KEGG has two ChEBI
CPD1G-1344	C04218	inconsistent representation	MetaCyc does not match KEGG and ChEBI
BETA-ALANYL-COA	C02335	inconsistent representation	MetaCyc does not match KEGG and ChEBI
CPD0-2443	C12276	No molfile	MetaCyc
CPD-10143	C01023	tautomer
PMS	C00200	No molfile	MetaCyc
CPD-16983	C11166	No molfile	MetaCyc
CPD0-2621	C12649	No molfile	MetaCyc
DIHYDROSTREPTOMYCIN-3-ALPHA-6-BISPHOSPH	C01280	inconsistent representation	MetaCyc does not match KEGG and ChEBI
TIRON	C11159	No molfile	MetaCyc
AMINO-ETC-METHYLPYRIMIDINIUM	C04905	No molfile	MetaCyc
CPD-16553	C01728	inconsistent representation	KEGG has two ChEBI
HYDROXY-ETC-METHYLPYRIMIDINIUM	C04908	No molfile	MetaCyc
CPD-15617	C08237	linear and circular representation
CPD-15406	C01684	linear and circular representation
ACIFLUORFEN	C22041	inconsistent representation	charge
CPD-4302	C02922	tautomer
5-PHOSPHONUCLEOSIDE-3-DIPHOSPHATE	C04292	inconsistent representation	MetaCyc contains R group
5-HYDROXYISOURATE	C11821	tautomer
CPD-12071	C12216	aromatic detection failure	aromatic substructure in MetaCyc is not valid
LYXOSE	C00476	linear and circular representation
CPD-3741	C14415	tautomer
CPD-10495	C02685	No molfile	KEGG
CPD-12848	C01748	aromatic detection failure	aromatic substructure in MetaCyc is not valid
CPD-8939	C01399	inconsistent representation	KEGG contains repeated group
1-O-ALKYL-2-ACETYL-SN-GLYCEROL	C03820	inconsistent representation	R group
GIBBERELLIN-2-O-BETA-D-GLUCOSIDE	C04070	Molfile error	MetaCyc
CPD0-1465	C13741	inconsistent representation	MetaCyc does not match KEGG and ChEBI
CPD-15549	C11913	linear and circular representation
CPD-10148	C00837	tautomer
CPD-20967	C02596	inconsistent representation	MetaCyc does not match KEGG and ChEBI
512-DIHYDROXANTHOMMATIN	C03476	aromatic detection failure	aromatic substructure in MetaCyc is not valid
CPD-60	C06195	tautomer
CPD-9192	C03243	inconsistent representation	MetaCyc does not match KEGG and ChEBI
BILIRUBIN-GLUCURONOSIDE	C03374	inconsistent representation	MetaCyc does not match KEGG and ChEBI
CPD-19561	C11692	tautomer
TRINAPHTAL-CPD	C01173	inconsistent representation	MetaCyc does not match KEGG and ChEBI
CPD-18597	C09716	inconsistent representation	MetaCyc does not match KEGG and ChEBI
CPD-18412	C09662	inconsistent representation	MetaCyc does not match KEGG and ChEBI
ALPHA-N-ACETYLNEURAMINYL-ETCETERA-GALACT	C04901	inconsistent representation	MetaCyc does not match KEGG and ChEBI
CPD-20843	C00210	inconsistent representation	KEGG contains R group
CPD-9924	C16519	inconsistent representation	MetaCyc does not match KEGG and ChEBI
GLYCEROPHOSPHATEN1	C02768	inconsistent representation	KEGG contains repeated group
CPD-15936	C12366	tautomer
CPD-14353	C12367	inconsistent representation	MetaCyc does not match KEGG and ChEBI
CPD-188	C01968	inconsistent representation	KEGG does not match MetaCyc and ChEBI
VIOMYCIN-P	C02574	inconsistent representation	MetaCyc does not match KEGG and ChEBI
CPD-7081	C16790	inconsistent representation	MetaCyc does not match KEGG and ChEBI
CPD-13645	C17746	tautomer
DIHYDROBIOCHANIN-A	C02675	inconsistent representation	MetaCyc does not match KEGG and ChEBI
CPD-689	C06504	metal ion	tautomer
CPD-17105	C05776	inconsistent representation	R group
CPD-9044	C11543	metal ion	tautomer
CPD-9049	C05773	metal ion	tautomer
CPD-7272	C15566	Molfile error	MetaCyc
COBINAMIDE	C05774	metal ion	tautomer
CPD-9039	C11538	inconsistent representation	KEGG has two ChEBI
ADENOSYLCOBINAMIDE	C06508	metal ion	tautomer
CPD-15028	C00244	inconsistent representation	charge
CPD-13969	C11917	inconsistent representation	MetaCyc does not match KEGG and ChEBI
CPD-15795	C18633	inconsistent representation	MetaCyc does not match KEGG and ChEBI
CPD0-341	C01169	inconsistent representation	MetaCyc does not match KEGG and ChEBI
GEISSOSCHIZINE	C02151	inconsistent representation	KEGG does not match MetaCyc and ChEBI
12-DIHYDROSANTONIN	C02771	tautomer
1-ALKYL-SN-GLYCEROL	C02773	inconsistent representation	R group
A-3-OXO-ACID	C01656	inconsistent representation	R group
CPD-14660	C09059	inconsistent representation	KEGG does not match MetaCyc and ChEBI
CPD-175	C01191	inconsistent representation	KEGG contains repeated group
CPD-10324	C06821	tautomer
ALPHAALPHA-TREHALOSE-66-BISMYCOLATE	C04465	inconsistent representation	MetaCyc does not match KEGG and ChEBI
CPD-18951	C14517	inconsistent representation	MetaCyc does not match KEGG and ChEBI
CPD-329	C03289	inconsistent representation	MetaCyc does not match KEGG and ChEBI
LICODIONE	C01592	tautomer
CPD-5742	C07536	tautomer
CPD-18452	C19999	tautomer
CPD-16703	C07443	tautomer
TRIACETATE	C01757	No molfile	MetaCyc
5-O-INDOL-3-YLACETYL-MYO-ETCETERA	C04695	inconsistent representation	MetaCyc does not match KEGG and ChEBI
CPD-19542	C07512	Molfile error	MetaCyc
2-DEHYDRO-3-DEOXY-D-FUCONATE	C06159	tautomer
ALPHA-N-ACETYLNEURAMINYL-26-BETA-D-GALA	C04886	inconsistent representation	MetaCyc does not match KEGG and ChEBI
CPD-416	C02572	inconsistent representation	KEGG does not match MetaCyc and ChEBI
CPD-16410	C06471	linear and circular representation
S-PRENYL-L-CYSTEINE	C06751	inconsistent representation	KEGG contains repeated group
CPD-19468	C06554	tautomer
N-NITROARGININE	C03417	tautomer
CPD-6942	C13688	tautomer
CPD-70	C04260	inconsistent representation	KEGG contains repeated group
CPD-11469	C15895	inconsistent representation
A-METHYLATED-AMINE	C02436	inconsistent representation	R group
7-O-ACETYLSALUTARIDINOL	C05322	inconsistent representation
MEVALDATE	C00772	linear and circular representation
UDP-MANNACA	C04427	No molfile	KEGG
A-PYRIMIDODIAZEPINE	C02587	aromatic detection failure	aromatic substructure in MetaCyc is not valid, error
DIHYDROSIROHYDROCHLORIN	C02463	tautomer
2-AMINO-4-OXO-6-123-TRIHYDROXYPROP	C05253	aromatic detection failure	valid, with charge
C4	C05888	No molfile	KEGG
OCTAPRENYL-METHYL-OH-METHOXY-BENZQ	C05815	inconsistent representation	KEGG contains repeated group
CPD-1244	C05737	No molfile	KEGG
FERRIC-CITRATE-COMPLEX	C06229	inconsistent representation
N-4-GUANIDINOBUTYL-4-HYDROXYCINNAMAMID	C04498	tautomer
CPD-8052	C06150	No molfile	KEGG
OCTAPRENYL-METHOXY-BENZOQUINONE	C05813	inconsistent representation
CPD0-1082	C04804	inconsistent representation
V+5	C06267	No molfile	KEGG
CPD0-2387	C12505	No molfile	MetaCyc
O-SINAPOYLGLUCAROLACTONE	C03526	No molfile	KEGG
CPD-8960	C10729	inconsistent representation
CPD-10415	C15830	No molfile	KEGG
DEMETHYLMENAQUINONE	C05818	inconsistent representation	KEGG contains repeated group
CPD-13399	C19636	linear and circular representation
CPD-185	C04451	No molfile	KEGG
KDO	C01187	linear and circular representation
PHOSPHORIBULOSYL-FORMIMINO-AICAR-P	C04916	inconsistent representation
CPD-513	C06362	No molfile	KEGG
CPD-15430	C05845	inconsistent representation
CPD-191	C04507	inconsistent representation
CPD-13152	C21770	inconsistent representation	R group
CPD-486	C03293	No molfile	KEGG
ACTINOMYCINIC-MONOLACTONE	C03597	No molfile	KEGG
CPD-8189	C02536	inconsistent representation	KEGG contains repeated group
KDO-8P	C04478	linear and circular representation
GLYCOSYL-N-ACYLSPHINGOSINE	C03701	inconsistent representation
12-D-GLUCOSYL-5-D-GALACTOSYLOXY-L-LYS	C04759	inconsistent representation	R group
D-MANNOSYL-RHAMNOSYL-ETCETERA	C04724	inconsistent representation
6-DEOXY-D-GLUCOSE	C02522	linear and circular representation
CPD-398	C03914	No molfile	KEGG
O-SINAPOYLGLUCARATE	C02866	No molfile	KEGG
N-ACETYL-L-LYSINE	C12989	inconsistent representation
CPD-6543	C11343	tautomer
D-GLUCOSYLARYLAMINE	C03142	inconsistent representation	R group
CPD-8564	C01003	inconsistent representation	R group
CPD-10475	C16001	metal ion	KEGG contains Na+
CPD-10178	C16755	inconsistent representation	MetaCyc does not match KEGG and ChEBI
ABEQUOSYL-D-MANNOSYL-RHAMNOSYL-ETCETERA	C04808	inconsistent representation
BILIRUBIN-BISGLUCURONOSIDE	C05787	inconsistent representation
CPD-7063	C18022	tautomer
CPD-9526	C07667	inconsistent representation
BETA-CYCLOPIAZONATE	C02899	tautomer
ALPHA-D-GLUCOSYLPOLYGLYCEROL-PHOSPHATE	C04508	inconsistent representation	KEGG contains repeated group
CPD-15799	C05317	inconsistent representation
5-AMINO-4-CHLORO-2-2-HYDROXYMUCONOYL-3	C05155	inconsistent representation
ALPHA-CYCLOPIAZONATE	C03032	tautomer
CPD0-2605	C12035	inconsistent representation	MetaCyc does not match KEGG and ChEBI
CPD0-1242	C11165	tautomer
CPD-9047	C16243	metal ion	tautomer
CPD-9040	C11539	metal ion	tautomer
CPD-694	C06505	metal ion	tautomer
ADENOSYLCOBINAMIDE-GDP	C06510	metal ion	tautomer
CPD-9041	C11540	metal ion	tautomer
CPD-690	C06506	metal ion	tautomer
ADENOSYLCOBINAMIDE-P	C06509	metal ion	tautomer
CPD-691	C06507	metal ion	tautomer
1OXO2YLIDENE	C07718	inconsistent representation	KEGG does not match MetaCyc and ChEBI
CPD-8814	C18014	inconsistent representation
CPD-9139	C19560	No molfile	KEGG
CPD-8586	C01599	No molfile	KEGG
CPD-16787	C11182	inconsistent representation	MetaCyc does not match KEGG and ChEBI
CPD-10137	C06592	inconsistent representation	R group
SINAPOYL-S-MALATE	C02887	inconsistent representation
CPD-16840	C09093	inconsistent representation	MetaCyc does not match KEGG and ChEBI
CPD0-1102	C05348	No molfile	KEGG
CPD1A0-6112	C12435	inconsistent representation	MetaCyc does not match KEGG and ChEBI
SEPO3	C05172	tautomer
C3	C04846	No molfile	KEGG
CPD-316	C01007	tautomer	aromatic detection failure
CPD-9650	C05847	inconsistent representation	KEGG contains repeated group
CPD-209	C04700	inconsistent representation
CPD-10494	C02683	No molfile	KEGG
GLUCOSYL3-MANNOSYL9-N-ACETYLGLUCOSA	C03632	inconsistent representation
CPD-6082	C02229	No molfile	KEGG
CPD-492	C02726	inconsistent representation
CPD-7695	C05889	No molfile	KEGG
